# Structural dynamics and immunogenicity of the recombinant and outer membrane vesicle-embedded Meningococcal antigen NadA

**DOI:** 10.1101/2024.01.30.577382

**Authors:** Valeria Calvaresi, Lucia Dello Iacono, Sara Borghi, Enrico Luzzi, Alessia Biolchi, Barbara Benucci, Ilaria Ferlenghi, Ilaria Peschiera, Fabiola Giusti, Lucia E. Fontana, Zhong-Yuan Kan, Zaira Spinello, Marcello Merola, Isabel Delany, Kasper D. Rand, Nathalie Norais

## Abstract

The structure and conformation adopted by protein vaccine antigens significantly influence the exposure of their antigenic determinants. Structural knowledge of antigens in native state could drive the design of recombinant vaccines that resemble their cognate native forms, although such information is often difficult to obtain, particularly for membrane proteins. Here, we assessed the structural and functional features of the native Neisseria Adhesin A (NadA), a meningococcal trimeric outer membrane protein included as soluble recombinant antigen in the 4CMenB vaccine. We used hydrogen-deuterium exchange mass spectrometry (HDX-MS) to generate a structural model of NadA and to compare the fold and structural dynamics of the recombinant NadA as soluble vaccine form, and the native NadA *in situ*, as embedded in meningococcal outer membrane vesicles (OMVs), complementing the HDX data with electron microscopy imaging. While their overall structures are similar, conformational differences between the two forms were observed. Especially, OMV- embedded NadA appears more susceptible to trimer opening than its cognate soluble antigen, suggesting that NadA in its native membrane could display a larger antigenic surface. Accordingly, we show that mice immunized with OMV-embedded NadA elicited antibodies with superior bactericidal activity and capable of better preventing bacterial adhesion compared to the soluble antigen. Collectively, these data support the hypothesis that protein vaccine antigens presented in native-like environments can elicit a more potent immune response than recombinant forms.
