## Supplementary material for "Structural dynamics and immunogenicity of the recombinant and outer membrane vesicle-embedded Meningococcal antigen NadA": Table 1

### Sheet: Table 1_ HDX-MS rNadA
# peptide	Start	End	Sequence	RT (min)	maxD	monoisotopic m/z	center reference	4 sec (ice)=0.0058 min (RT)	15 sec (ice)=0.0217 min (RT)	30 sec (ice)=0.0433 min (RT)	1 min (ice)=0.0867 min (RT)	1 min (RT)	10 min (RT)	30 min (RT)	100 min (RT)	1000 min (RT)	maximally labelled
								Δ mass	Δ mass	Δ mass	Δ mass	Δ mass	Δ mass	Δ mass	Δ mass	Δ mass	Δ mass
	24	35	ATNDDDVKKAAT	2.91761	10	1248.61	1249.29	2.27	4.23	4.81	5.33	5.07	5.2	5.21	5.09	5.17	5.18797
	24	37	ATNDDDVKKAATVA	4.20105	12	1418.71	1419.42	1.74	3.62	4.24	5.1	5.07	5.24	5.17	5.13	5.3	5.311
	24	39	ATNDDDVKKAATVAIA	5.23646	14	1602.83	1603.69	2.07	4.23	5.17	6.13	6.45	7.25	7.35	7.23	7.49	7.49
	24	41	ATNDDDVKKAATVAIAAA	6.3017	16	1744.91	1745.9	1.97	4.42	5.31	6.52	7.03	8.51	8.72	8.46	8.74	8.80724
	24	59	ATNDDDVKKAATVAIAAAYNNGQEINGFKAGETIYD	7.94151	34	3758.81	3760.96	2.14	4.41	5.12	6.58	8.3	14.53	17.25	18.77	19.78	19.78
	25	35	TNDDDVKKAAT	2.92536	9	1177.57	1178.23	1.67	3.12	3.59	3.79	3.79	3.79	3.64	3.77	3.77	3.77
	25	37	TNDDDVKKAATVA	4.21409	11	1347.67	1348.42	1.51	3.49	4.13	4.8	4.69	4.64	4.74	4.6	5.01	5.01
	26	35	NDDDVKKAAT	2.92196	8	1076.52	1077.1	1.72	3.33	3.69	3.99	3.66	3.68	3.66	3.63	4.08	3.85509
	26	37	NDDDVKKAATVA	4.20361	10	1246.63	1247.31	1.69	3.56	4.14	4.88	4.83	4.86	4.89	4.9	5.07	5.07
	30	37	VKKAATVA	4.22225	6	787.504	787.902	1.06	3.03	3.24	3.83	4.12	4.52	4.55	4.54	4.64	4.64
	36	50	VAIAAAYNNGQEING	5.89	13	1504.74	1505.6	0.35	0.56	0.78	1.1	1.75	5.83	7.79	7.93	8.32	8.47915
	36	58	VAIAAAYNNGQEINGFKAGETIY	7.50546	21	2414.2	2415.65	0.59	0.73	0.97	1.36	2.8	8.42	11.52	12.95	13.47	13.5236
	36	59	VAIAAAYNNGQEINGFKAGETIYD	7.35046	22	2529.23	2530.83	0.35	0.73	0.83	1.27	2.68	8.03	11.24	12.98	13.62	13.6056
	36	62	VAIAAAYNNGQEINGFKAGETIYDIDE	7.89935	25	2886.38	2888	0.85	1.32	1.4	2.08	3.85	9.01	12.21	14.13	14.65	14.8462
	38	50	IAAAYNNGQEING	5.23113	11	1334.63	1335.41	0.28	0.46	0.49	0.61	1.11	4.48	6.06	6.59	6.85	6.85919
	38	55	IAAAYNNGQEINGFKAGE	6.12055	16	1866.9	1868.51	0.13	0.56	0.58	0.7	1.64	5.75	8.67	9.47	9.54	9.68899
	38	58	IAAAYNNGQEINGFKAGETIY	7.27604	19	2244.09	2245.51	0.34	0.63	0.75	0.97	2.26	6.79	9.68	11.14	11.76	11.8011
	38	59	IAAAYNNGQEINGFKAGETIYD	7.0803	20	2359.12	2360.78	0.25	0.54	0.6	0.81	2.3	6.79	9.87	11.4	12.13	12.2932
	40	50	AAYNNGQEING	4.75337	9	1150.51	1151.14	0.09	0.36	0.38	0.42	0.78	3.23	4.68	5.14	5.27	5.35201
	40	58	AAYNNGQEINGFKAGETIY	7.1675	17	2059.97	2060.97	0.46	0.72	0.81	0.94	2.03	5.55	8.33	9.67	10.17	10.2734
	40	59	AAYNNGQEINGFKAGETIYD	6.97241	18	2175	2176.25	0.35	0.57	0.66	0.76	1.98	5.55	8.68	10.33	11.1	11.0526
	41	58	AYNNGQEINGFKAGETIY	7.16684	16	1988.93	1990.47	0.59	0.77	0.84	0.85	1.91	4.59	8.02	9.05	9.68	9.79152
	42	50	YNNGQEING	4.43242	7	1008.44	1008.97	0.04	0.27	0.3	0.41	0.61	2.13	3.1	3.52	3.78	3.84484
	42	58	YNNGQEINGFKAGETIY	7.12755	15	1917.9	1919.02	0.43	0.58	0.66	0.77	1.8	4.38	7.03	8.44	9.03	9.02255
	42	59	YNNGQEINGFKAGETIYD	6.92205	16	2032.92	2034.1	0.31	0.62	0.69	0.76	1.71	4.6	7.1	8.43	9.17	9.2071
	51	59	FKAGETIYD	6.09946	7	1043.5	1044.04	0.05	0.23	0.27	0.38	1.28	2.17	2.58	3.14	3.74	3.74
	51	62	FKAGETIYDIDE	7.19506	10	1400.66	1401.57	0.49	0.72	0.88	1.03	2.52	3.52	4	4.79	5.44	5.44
	59	74	DIDEDGTITKKDATAA	4.71675	14	1663.8	1664.95	1.88	2.8	3.12	3.7	4.68	5.93	6.83	7.13	7.28	7.31032
	59	75	DIDEDGTITKKDATAAD	4.69645	15	1778.83	1779.7	2.32	3.3	3.69	3.96	4.28	5.34	6.49	6.73	7.48	7.68968
	59	77	DIDEDGTITKKDATAADVE	5.2531	17	2006.94	2008.07	2.2	3.15	3.56	4.06	5.15	7.06	8.21	8.86	9.39	9.39
	59	78	DIDEDGTITKKDATAADVEA	5.38343	18	2077.98	2079.12	2.14	3.11	3.5	3.84	5.22	7.32	8.54	9.4	9.87	9.83253
	59	80	DIDEDGTITKKDATAADVEADD	5.41527	20	2308.03	2309.31	2.66	3.66	4.01	4.39	5.57	7.87	9.23	9.91	10.73	10.73
	59	81	DIDEDGTITKKDATAADVEADDF	6.77535	21	2455.1	2456.29	2.67	3.79	4.14	4.62	6.18	8.64	10.28	11.2	11.75	11.75
	59	93	DIDEDGTITKKDATAADVEADDFKGLGLKKVVTNL	7.39314	33	3705.91	3708.06	2.64	3.65	3.91	4.35	5.99	9.79	13.31	15.8	17.43	18.7013
	60	74	IDEDGTITKKDATAA	4.19625	13	1548.78	1549.51	1.56	2.55	2.91	3.27	4.23	5.42	6.03	6.29	6.39	6.40806
	60	75	IDEDGTITKKDATAAD	4.16512	14	1663.8	1664.72	1.93	2.76	3.15	3.58	4.57	5.85	6.72	6.88	7.14	7.16678
	60	77	IDEDGTITKKDATAADVE	4.83033	16	1891.91	1892.95	1.83	2.69	2.95	3.43	4.85	6.26	7.14	7.68	8.18	8.16131
	60	78	IDEDGTITKKDATAADVEA	4.97293	17	1962.95	1964.05	1.91	2.72	3.15	3.56	5.02	6.64	7.55	8.26	8.98	8.98
	60	80	IDEDGTITKKDATAADVEADD	5.05368	19	2193	2194.22	2.89	3.77	4.12	4.46	5.04	7.62	9.25	10.24	10.23	10.3554
	60	93	IDEDGTITKKDATAADVEADDFKGLGLKKVVTNL	7.24366	32	3590.88	3592.98	2.35	3.23	3.52	3.85	5.39	8.68	12.15	14.3	16.06	17.4709
	61	74	DEDGTITKKDATAA	4.18938	12	1435.69	1436.65	1.22	2.28	2.51	2.92	4	4.91	5.51	5.65	5.96	5.96
	61	77	DEDGTITKKDATAADVE	5.23359	15	1778.83	1779.85	2.02	2.92	3.17	3.65	4.84	6.2	6.97	7.69	8.2	8.15106
	63	75	DGTITKKDATAAD	2.92307	11	1306.65	1307.36	1.62	2.28	2.61	2.87	3.79	5	5.93	6.38	6.54	6.66439
	63	77	DGTITKKDATAADVE	4.21592	13	1534.76	1535.61	1.74	2.47	2.71	3.02	3.7	5.21	6.36	6.89	7.28	7.28
	74	93	ADVEADDFKGLGLKKVVTNL	7.34037	18	2132.16	2133.45	0.37	0.52	0.57	0.66	1.19	3.13	4.92	6.9	8.32	9.67874
	75	93	DVEADDFKGLGLKKVVTNL	7.44634	17	2061.12	2062.3	0.47	0.6	0.64	0.73	1.55	2.95	4.49	6.51	7.89	9.27887
	77	93	EADDFKGLGLKKVVTNL	7.18743	15	1847.03	1848.12	0.41	0.63	0.54	0.67	1.49	2.67	4.07	5.6	7.47	8.75598
	78	93	ADDFKGLGLKKVVTNL	6.98845	14	1717.98	1718.95	0.26	0.61	0.66	0.73	1.26	2.22	3.35	4.66	6	7.57689
	78	122	ADDFKGLGLKKVVTNLTKTVNENKQNVDAKVKAAESEIEKLTTKL	8.90938	43	4928.73	4931.63	0.21	0.56	0.47	0.51	3.01	7.45	10.19	14.04	20.06	25.704
	78	129	ADDFKGLGLKKVVTNLTKTVNENKQNVDAKVKAAESEIEKLTTKLADTDAAL	9.19274	50	5586.03	5589.37	0.24	0.73	0.42	0.54	3.31	7.7	10.87	15.12	23.39	30.7177
	79	122	DDFKGLGLKKVVTNLTKTVNENKQNVDAKVKAAESEIEKLTTKL	8.96683	42	4857.69	4861.12	0.14	0.62	0.52	0.49	2.79	7.32	10.23	14.36	19.87	25.6322
	80	93	DFKGLGLKKVVTNL	7.02482	12	1531.92	1532.85	0.37	0.35	0.42	0.43	0.83	2.16	3.08	4.13	5.48	7.0745
	81	93	FKGLGLKKVVTNL	7.00722	11	1416.89	1417.71	0.22	0.42	0.42	0.41	1.15	1.81	2.44	4.3	5.36	6.42857
	82	93	KGLGLKKVVTNL	5.87102	10	1269.83	1270.48	0.2	0.35	0.36	0.36	0.57	1.46	2.24	3.09	4.4	6.04921
	87	106	KKVVTNLTKTVNENKQNVDA	4.25334	18	2243.24	2244.28	0	0.21	0.29	0.31	1.22	3.58	4.86	6.36	8.64	10.2426
	87	114	KKVVTNLTKTVNENKQNVDAKVKAAESE	5.49912	26	3085.69	3087.46	0.33	0.45	0.4	0.5	1.81	4.66	6.45	8.55	12.53	15.6049
	94	112	TKTVNENKQNVDAKVKAAE	2.88898	17	2087.11	2088.24	0	0.42	0.44	0.43	1.2	3.39	4.71	6.16	8.38	10.0991
	94	114	TKTVNENKQNVDAKVKAAESE	4.54516	19	2303.18	2304.47	0	0.18	0.2	0.23	1.13	3.52	5.04	6.38	8.9	10.5605
	94	122	TKTVNENKQNVDAKVKAAESEIEKLTTKL	7.95617	27	3229.76	3231.59	0.61	0.43	0.46	0.56	1.43	4.34	5.94	7.79	12.02	15.7895
	96	114	TVNENKQNVDAKVKAAESE	4.54673	17	2074.04	2075.2	0.41	0.27	0.28	0.34	1.15	3.33	4.28	5.47	8.17	9.73
	105	114	DAKVKAAESE	4.57363	8	1047.53	1048.13	0	0.18	0.16	0.21	0.96	1.87	2.5	3.05	4.98	5.78264
	113	122	SEIEKLTTKL	6.50226	8	1161.67	1162.29	0.02	0.15	0.16	0.18	0.28	0.91	1.21	1.62	2.83	4.85987
	115	122	IEKLTTKL	5.49541	6	945.598	946.071	0	0.02	0.02	0.11	0.1	0.47	0.53	0.67	1.7	3.11688
	115	126	IEKLTTKLADTD	5.23136	10	1347.74	1348.52	0.08	0.17	0.14	0.21	0.22	0.76	0.89	1.3	3.64	5.86466
	115	129	IEKLTTKLADTDAAL	6.40746	13	1602.89	1603.73	0.05	0.28	0.27	0.22	0.35	0.72	0.84	1.36	4.39	7.49487
	116	122	EKLTTKL	5.50528	5	832.514	832.959	0	0	0	0.03	0.09	0.27	0.38	0.52	1.14	2.10184
	119	129	TTKLADTDAAL	5.8005	9	1119.59	1120.21	0.1	0.17	0.18	0.23	0.21	0.34	0.36	0.74	2.92	5.09569
	130	137	ADTDAALD	4.80729	6	791.342	791.782	0.07	0.1	0.13	0.09	0.29	0.44	0.59	1.03	1.94	3.21941
	130	152	ADTDAALDATTNALNKLGENITT	8.40815	21	2333.15	2334.62	0.12	0.48	0.62	0.93	3.25	6.62	8.07	9.37	11.59	13.2057
	130	153	ADTDAALDATTNALNKLGENITTF	9.36178	22	2480.22	2481.64	0	0.18	0.33	0.51	3.1	6.49	7.81	9.05	11.5	13.0109
	135	149	ALDATTNALNKLGEN	6.38583	13	1544.79	1546.74	0.05	0.09	0.21	0.32	1.8	3.74	4.49	5.45	6.85	7.40259
	137	149	DATTNALNKLGEN	6.09577	11	1360.67	1361.33	0.13	0.28	0.32	0.44	2.09	3.83	4.36	5.19	6.44	6.99248
	137	152	DATTNALNKLGENITT	7.1707	14	1675.85	1676.72	0.02	0.25	0.36	0.49	2.32	4.56	5.48	5.99	7.07	7.74094
	137	153	DATTNALNKLGENITTF	8.48614	15	1822.92	1823.86	0	0.36	0.29	0.61	3.32	6.36	7.03	7.43	8.95	9.44292
	138	149	ATTNALNKLGEN	5.39543	10	1245.64	1246.3	0.08	0.2	0.28	0.32	1.77	3.46	3.92	4.22	5.33	5.87491
	140	149	TNALNKLGEN	6.10727	8	1073.56	1074.14	0.1	0.27	0.38	0.43	1.62	2.93	3.46	3.84	5	5.51606
	144	152	NKLGENITT	5.04886	7	989.526	990.032	0	0.22	0.29	0.42	1.7	3.11	3.3	3.44	3.88	4.03964
	153	166	FAEETKTNIVKIDE	5.73855	12	1636.84	1637.89	0.06	0.2	0.25	0.18	0.48	1.59	2.16	2.82	4.69	6.07997
	153	168	FAEETKTNIVKIDEKL	6.28398	14	1878.02	1879.09	0.27	0.25	0.26	0.27	0.53	1.45	2.14	2.81	5.3	7.57689
	153	170	FAEETKTNIVKIDEKLEA	6.34098	16	2078.1	2079.35	0.1	0.27	0.29	0.25	0.51	1.47	2.07	2.83	6.2	8.75598
	153	182	FAEETKTNIVKIDEKLEAVADTVDKHAEAF	8.4613	28	3361.72	3363.79	0.19	0.46	0.49	0.54	1.17	2.51	3.59	6.1	12.42	16.7635
	153	189	FAEETKTNIVKIDEKLEAVADTVDKHAEAFNDIADSL	9.15453	35	4090.05	4092.43	0.95	1.28	1.64	1.77	3.34	5.94	7.53	10.54	16.85	21.5106
	154	166	AEETKTNIVKIDE	5.15299	11	1489.77	1490.6	0.14	0.13	0.18	0.25	0.43	1.18	1.47	2.16	3.89	5.34176
	154	168	AEETKTNIVKIDEKL	5.83052	13	1730.95	1731.98	0.02	0.16	0.17	0.13	0.35	1.2	1.48	2.03	4.46	6.7054
	154	170	AEETKTNIVKIDEKLEA	5.81796	15	1931.03	1932.07	0	0.18	0.21	0.21	0.42	1.18	1.42	2.15	5.2	7.6179
	154	172	AEETKTNIVKIDEKLEAVA	6.69577	17	2101.14	2102.34	0.08	0.21	0.27	0.18	0.78	1.28	1.56	2.53	6.21	10.0171
	154	182	AEETKTNIVKIDEKLEAVADTVDKHAEAF	8.23264	27	3214.65	3216.62	0.24	0.31	0.35	0.23	0.73	1.99	3.24	5.32	11.17	15.5331
	154	189	AEETKTNIVKIDEKLEAVADTVDKHAEAFNDIADSL	8.98117	34	3942.98	3945.25	0.37	0.85	0.95	1.33	2.93	5.17	6.65	9.66	15.7	19.8701
	154	198	AEETKTNIVKIDEKLEAVADTVDKHAEAFNDIADSLDETNTKADE	8.98117	43	4946.39	4949.28	0.37	0.78	1.19	1.61	3.4	6.61	8.73	12.52	19.41	24.3096
	155	168	EETKTNIVKIDEKL	5.80063	12	1659.92	1661.02	0.13	0.16	0.14	0.2	0.48	1.54	1.6	1.96	4.23	6.42857
	155	170	EETKTNIVKIDEKLEA	6.33424	14	1860	1861.05	0.09	0.2	0.23	0.21	0.55	1.39	1.57	2.26	5.62	8.1203
	156	166	ETKTNIVKIDE	5.13665	9	1289.69	1290.43	0	0	0.01	0.04	0.21	0.83	1.11	1.55	3.35	4.36774
	156	168	ETKTNIVKIDEKL	5.80884	11	1530.87	1531.76	0	0.14	0.09	0.1	0.23	0.94	1.09	1.71	3.99	5.84415
	157	166	TKTNIVKIDE	4.88961	8	1160.65	1161.28	0.13	0.2	0.18	0.22	0.41	0.78	1.09	1.29	2.39	3.88585
	157	168	TKTNIVKIDEKL	5.56556	10	1401.83	1402.64	0.01	0.15	0.14	0.25	0.32	0.77	0.85	1.09	2.62	4.75735
	157	170	TKTNIVKIDEKLEA	5.55335	12	1601.91	1602.81	0.07	0.2	0.22	0.21	0.45	0.99	1.17	1.65	4.13	6.54135
	162	170	VKIDEKLEA	5.24084	7	1044.59	1045.3	0.18	0.12	0.16	0.14	0.2	0.2	0.3	0.38	2.05	3.83458
	164	170	IDEKLEA	5.83239	5	817.43	817.959	0.08	0.17	0.05	0.17	0.16	0.27	0.32	0.52	1.57	2.35817
	169	189	EAVADTVDKHAEAFNDIADSL	7.92627	19	2231.05	2232.34	0.54	0.89	1.07	1.4	2.67	4.33	5.36	7.54	9.59	10.9398
	171	181	VADTVDKHAEA	2.92442	9	1155.56	1156.24	0.02	0.13	0.18	0.27	0.29	1.01	1.34	2.18	3.35	4.09091
	171	182	VADTVDKHAEAF	5.34291	10	1302.63	1303.32	0.18	0.24	0.28	0.29	0.35	1.01	1.56	2.47	3.81	4.38824
	171	183	VADTVDKHAEAFN	4.79574	11	1416.68	1417.74	0.26	0.53	0.62	0.74	0.9	1.57	2.09	2.95	4.47	4.99316
	171	184	VADTVDKHAEAFND	4.93713	12	1531.7	1532.58	0.2	0.44	0.56	0.65	1.46	2.17	2.79	3.6	5.03	5.66985
	171	186	VADTVDKHAEAFNDIA	6.1129	14	1715.82	1716.86	0.39	0.83	0.77	0.92	1.58	2.79	3.5	5.07	6.17	6.65413
	171	189	VADTVDKHAEAFNDIADSL	7.70026	17	2030.97	2032.07	0.5	0.86	1.03	1.29	2.36	3.89	5.01	6.44	7.84	8.28434
	171	198	VADTVDKHAEAFNDIADSLDETNTKADE	7.08389	26	3034.38	3035.83	0.59	0.89	1.19	1.33	2.85	5.33	7.06	9.33	11.95	12.6828
	172	182	ADTVDKHAEAF	5.38442	9	1203.56	1204.23	0	0.24	0.22	0.24	0.57	1	1.22	1.84	3.15	3.51674
	175	182	VDKHAEAF	5.40209	6	916.452	917.038	0.1	0.17	0.1	0.17	0.25	0.63	0.93	1.51	2.09	2.60424
	182	198	FNDIADSLDETNTKADE	6.78709	15	1897.83	1898.99	0.08	0.23	0.23	0.38	1.57	3.61	4.67	5.99	7.34	7.72043
	183	198	NDIADSLDETNTKADE	6.07029	14	1750.76	1751.72	0.14	0.23	0.27	0.35	1.47	3.62	4.74	6.03	7.37	7.69993
	185	198	IADSLDETNTKADE	5.00151	12	1521.69	1522.51	0.19	0.27	0.31	0.41	1.17	2.3	3.17	4.14	5.61	5.93643
	190	198	DETNTKADE	2.90267	7	1022.43	1022.93	0.04	0.15	0.13	0.24	0.32	0.73	1.19	1.82	3.07	3.57826
	190	199	DETNTKADEA	2.91459	8	1093.46	1094.31	0.22	0.31	0.33	0.36	0.42	0.88	1.38	1.86	3.36	4.419
	190	205	DETNTKADEAVKTANE	4.05023	14	1735.8	1736.78	0.13	0.28	0.25	0.26	0.35	0.63	1.06	1.87	4.39	7.89473
	190	211	DETNTKADEAVKTANEAKQTAE	4.96158	20	2364.12	2365.47	0.27	0.43	0.41	0.41	0.69	1.22	1.68	3.15	7.45	12.365
	190	212	DETNTKADEAVKTANEAKQTAEE	5.30615	21	2493.16	2494.65	0.16	0.3	0.39	0.39	0.61	1.21	1.72	3.14	7.89	12.8161
	190	219	DETNTKADEAVKTANEAKQTAEETKQNVDA	5.85403	28	3249.54	3251.37	0.69	1.05	1.34	1.59	3.47	5.21	5.88	7.44	12.31	17.1223
	199	211	AVKTANEAKQTAE	2.92217	11	1360.71	1361.51	0.1	0.26	0.21	0.24	0.37	0.48	0.8	1.37	3.67	6.54135
	199	219	AVKTANEAKQTAEETKQNVDA	4.37555	19	2246.13	2247.39	0.18	0.86	1.14	1.48	3.19	4.58	4.85	5.77	8.63	11.3705
	206	249	AKQTAEETKQNVDAKVKAAETAAGKAEAAAGTANTAADKAEAVA	6.72481	42	4271.18	4273.65	1.38	1.91	2.13	2.46	6.29	10.84	12.95	16.26	24.02	26.6268
	220	242	KVKAAETAAGKAEAAAGTANTAA	4.67151	21	2073.09	2074.01	0.41	0.71	0.77	0.82	2.07	4.43	5.56	7.11	10.7	12.8264
	220	247	KVKAAETAAGKAEAAAGTANTAADKAEA	5.10844	26	2587.33	2588.84	0.49	0.81	0.84	0.93	2.23	4.36	5.59	8.49	12.99	15.6767
	233	248	AAAGTANTAADKAEAV	4.83018	14	1431.71	1432.49	0.05	0.36	0.36	0.34	0.83	2.08	3	4.51	7.32	8.50991
	248	275	VAAKVTDIKADIATNKDNIAKKANSADV	5.71028	26	2884.57	2886.28	1.33	2.46	2.74	3.27	6.07	7.56	8.48	10.4	13.82	15.0718
	250	257	AKVTDIKA	4.07373	6	845.509	845.99	0.89	1.47	1.51	1.73	2.7	3.18	3.35	3.34	3.27	3.27068
	250	267	AKVTDIKADIATNKDNIA	5.44505	16	1901.03	1902.11	6.96	8.7	8.86	9.15	8.83	8.84	8.88	8.76	9.02	8.97129
	250	274	AKVTDIKADIATNKDNIAKKANSAD	5.23229	23	2615.4	2616.87	1.47	2.17	2.39	2.88	5.29	7.31	8.18	9.45	12.59	13.421
	250	275	AKVTDIKADIATNKDNIAKKANSADV	5.58535	24	2714.47	2716.07	1.38	2.13	2.52	2.87	5.21	7.31	7.89	9.17	12.59	13.8517
	250	276	AKVTDIKADIATNKDNIAKKANSADVY	5.80125	25	2877.53	2879.19	1.39	2.1	2.27	2.74	5.17	6.92	7.75	9.53	13.18	14.6411
	250	277	AKVTDIKADIATNKDNIAKKANSADVYT	5.772	26	2978.58	2980.39	1.51	2.29	2.74	3.03	5.71	8.1	8.9	10.81	14.19	15.769
	250	279	AKVTDIKADIATNKDNIAKKANSADVYTRE	5.67791	28	3263.72	3265.71	1.6	2.4	2.81	3.02	6.19	8.58	9.74	11.63	15.36	16.4149
	250	285	AKVTDIKADIATNKDNIAKKANSADVYTREESDSKF	6.09423	34	3957.02	3959.24	1.37	2.3	2.64	2.86	6.19	9.45	10.73	12.86	17.69	19.3575
	251	279	KVTDIKADIATNKDNIAKKANSADVYTRE	5.59805	27	3192.69	3194.52	1.68	2.1	2.4	2.81	5.47	8.33	9.36	11.17	14.58	16.1893
	253	275	TDIKADIATNKDNIAKKANSADV	5.95681	21	2416.27	2417.69	0.36	0.47	0.52	0.52	1.32	3.74	4.64	6.19	9.22	11.2884
	255	277	IKADIATNKDNIAKKANSADVYT	4.90529	21	2464.3	2465.54	0.78	1.54	1.56	2.06	3.13	4.64	5.46	7.24	10.96	12.242
	258	275	DIATNKDNIAKKANSADV	4.66676	16	1887.98	1888.98	0.59	1.18	1.28	1.41	2.29	3.6	4.1	5.27	8.09	9.02255
	258	279	DIATNKDNIAKKANSADVYTRE	4.95305	20	2437.23	2438.66	0.92	1.47	1.66	1.84	3.22	5.07	6.28	8.23	11.16	12.406
	258	285	DIATNKDNIAKKANSADVYTREESDSKF	5.61567	26	3130.53	3132.43	0.92	1.37	1.55	1.79	3.71	6.17	7.63	9.39	13.19	15.0615
	262	285	NKDNIAKKANSADVYTREESDSKF	5.03449	22	2730.33	2731.96	1.04	1.33	1.47	1.69	3.5	5.82	6.88	8.02	10.37	11.9241
	269	280	KANSADVYTREE	6.10002	10	1382.65	1383.42	0.4	0.4	0.42	0.46	1.95	3.93	4.67	5.31	6.6	7.054
	276	285	YTREESDSKF	4.98879	8	1261.57	1264.86	0.08	0.24	0.22	0.3	1.09	2.1	2.39	2.66	3.52	3.8756
	276	286	YTREESDSKFV	5.00936	9	1360.64	1361.47	0.11	0.29	0.26	0.35	1.12	2.19	2.57	2.97	3.73	4.21394
	277	285	TREESDSKF	4.74286	7	1098.51	1099.05	0	0.17	0.24	0.23	0.88	1.46	1.61	1.82	2.5	2.81955
	278	285	REESDSKF	4.18805	6	997.458	997.974	0.07	0.18	0.18	0.23	0.49	0.91	0.97	1.23	1.86	2.37867
	286	298	VRIDGLNATTEKL	6.37531	11	1429.8	1430.54	1.64	3.59	4.11	4.51	5.31	6.13	5.95	5.99	6.07	6.14149
	286	300	VRIDGLNATTEKLDT	6.10401	13	1645.88	1646.79	1.6	3.94	4.49	5.15	5.8	7.19	7.21	7.27	7.25	7.26931
	286	302	VRIDGLNATTEKLDTRL	6.58227	15	1915.06	1916.08	1.82	3.73	4.4	5	6.19	7.54	7.54	7.71	8.26	8.34586
	286	316	VRIDGLNATTEKLDTRLASAEKSIADHDTRL	7.52776	29	3409.8	3411.75	1.39	3.61	4.23	4.94	6.59	8.77	9.31	10.58	13.45	16.0355
	286	326	VRIDGLNATTEKLDTRLASAEKSIADHDTRLNGLDKTVSDL	7.73716	39	4452.33	4454.88	1.73	3.8	4.36	5.02	7.15	11.37	12.85	15.02	18.94	21.5721
	292	302	NATTEKLDTRL	6.58184	9	1261.67	1262.43	1.01	2.2	2.65	3.04	3.99	4.74	4.74	4.83	5.42	5.43404
	293	302	ATTEKLDTRL	5.3925	8	1147.63	1148.24	0.42	1.1	1.44	1.79	2.86	3.64	3.69	3.77	4.22	4.22419
	293	316	ATTEKLDTRLASAEKSIADHDTRL	6.71645	22	2642.37	2643.89	0.53	1.13	1.38	1.62	2.75	4.39	4.66	5.66	8.94	11.1757
	294	303	TTEKLDTRLA	6.58609	8	1147.63	1148.4	0.8	1.85	2.14	2.47	3.3	3.93	3.96	4	4.69	4.72659
	299	316	DTRLASAEKSIADHDTRL	6.29801	16	1999.02	2000.24	0.38	0.54	0.54	0.55	0.93	1.9	2.37	3.33	6.28	8.90977
	299	326	DTRLASAEKSIADHDTRLNGLDKTVSDL	6.97864	26	3041.55	3043.29	0.45	0.5	0.57	0.62	1.74	4.57	5.65	7.32	11.49	13.8517
	301	316	RLASAEKSIADHDTRL	4.99925	14	1782.95	1783.99	0.19	0.27	0.31	0.28	0.63	1.18	1.59	2.32	4.4	6.56186
	303	316	ASAEKSIADHDTRL	4.87585	12	1513.76	1514.58	0.07	0.3	0.32	0.3	0.51	0.95	1.07	1.85	3.39	5.311
	303	319	ASAEKSIADHDTRLNGL	5.58967	15	1797.91	1798.88	0.26	0.39	0.41	0.42	0.75	1.64	2.07	3.15	5.25	7.32057
	303	325	ASAEKSIADHDTRLNGLDKTVSD	5.20793	21	2443.21	2444.65	0.17	0.37	0.47	0.46	1.26	3.34	4.23	6.02	8.39	10.3964
	303	326	ASAEKSIADHDTRLNGLDKTVSDL	6.42914	22	2556.29	2557.71	0.31	0.46	0.46	0.48	1.28	3.77	4.77	6.16	8.81	10.8681
	303	340	ASAEKSIADHDTRLNGLDKTVSDLRKETRQGLAEQAAL	6.92033	36	4108.14	4110.47	3.86	7.31	7.76	8.46	10.02	12.41	13.42	14.81	17.54	19.2139
	303	350	ASAEKSIADHDTRLNGLDKTVSDLRKETRQGLAEQAALSGLFQPYNVG	8.01149	45	5170.65	5173.73	8.61	13.31	13.73	14.7	16.28	18.76	20.01	21.11	23.61	25.6938
	304	316	SAEKSIADHDTRL	4.8677	11	1442.72	1443.85	0.16	0.14	0.19	0.21	0.49	0.94	1.07	1.7	3.03	4.50102
	304	319	SAEKSIADHDTRLNGL	5.57105	14	1726.87	172.76	0.12	0.3	0.36	0.44	0.7	1.49	1.7	2.6	4.75	6.9002
	305	316	AEKSIADHDTRL	4.86721	10	1355.69	1356.46	0.08	0.18	0.2	0.17	0.44	0.68	0.81	1.29	2.59	4.11141
	306	316	EKSIADHDTRL	4.8658	9	1284.65	1285.44	0.08	0.2	0.24	0.21	0.48	0.77	0.76	1.16	2.23	3.29118
	307	326	KSIADHDTRLNGLDKTVSDL	6.33356	18	2198.14	2199.24	0.04	0.39	0.35	0.39	1.13	3.43	4.29	5.18	7.14	8.13055
	308	316	SIADHDTRL	4.86501	7	1027.52	1028.08	0.14	0.21	0.15	0.25	0.47	0.76	0.96	1.44	2.25	3.47573
	317	326	NGLDKTVSDL	6.46612	8	1061.55	1062.13	0.04	0.16	0.19	0.21	0.8	2.32	2.97	3.28	4.26	4.30622
	317	340	NGLDKTVSDLRKETRQGLAEQAAL	6.91975	22	2613.4	2614.91	3.8	7.36	8	8.59	9.99	11.48	12.21	12.6	13.73	13.8004
	321	338	KTVSDLRKETRQGLAEQA	6.42744	16	2030.1	2031.36	2.17	3.71	3.88	4.42	5.81	7.39	8.02	8.4	9.42	9.56596
	326	340	LRKETRQGLAEQAAL	5.05954	13	1683.95	1684.97	3.39	6.84	7.15	7.59	7.57	7.61	7.51	7.47	7.62	7.76145
	327	337	RKETRQGLAEQ	2.91296	9	1315.71	13.1639	2.28	4.27	4.53	4.84	4.77	4.8	4.76	4.7	4.82	4.87013
	327	338	RKETRQGLAEQA	2.91255	10	1386.74	1388.05	3.54	4.96	5.1	5.39	5.15	5.24	5.23	5.13	5.34	5.6596
	327	339	RKETRQGLAEQAA	3.58064	11	1457.78	1458.44	3.83	6.09	6.16	6.26	6.27	6.31	6.32	6.23	6.24	6.39781
	327	340	RKETRQGLAEQAAL	4.93826	12	1570.87	1571.74	3.31	6.26	6.57	6.91	6.78	6.84	6.9	6.81	6.8	6.92071
	327	341	RKETRQGLAEQAALS	4.60319	13	1657.9	1658.91	4.94	7.26	7.44	7.72	7.51	7.39	7.47	7.32	7.45	7.51538
	327	343	RKETRQGLAEQAALSGL	6.35446	15	1828	182.906	5.34	8.52	8.87	9.2	9.08	9	9.04	8.92	8.99	9.14559
	338	350	AALSGLFQPYNVG	8.83161	10	1336.69	1337.58	4.75	6.38	6.5	6.75	6.34	6.35	6.46	6.25	6.38	6.44907
	340	350	LSGLFQPYNVG	8.5576	8	1194.62	1195.46	3.18	4.43	4.45	4.59	4.46	4.52	4.54	4.41	4.39	4.53178
	341	350	SGLFQPYNVG	8.23465	7	1081.53	1082.12	2.98	4.07	4.11	4.32	4.08	4.16	4.14	4.05	4.09	4.19344
	344	350	FQPYNVG	6.57879	4	824.394	824.873	1.69	2.31	2.38	2.53	2.41	2.42	2.4	2.35	2.42	2.42
