## Supplementary material for "Structural dynamics and immunogenicity of the recombinant and outer membrane vesicle-embedded Meningococcal antigen NadA": Table 2

### Sheet: Table 2_Hdsite analysis
#residue	amino acid	logKHX	pf	Assignation		Possibilities of assignation tested
24	A
25	T
26	N	-0.625933	297.007
27	D	-0.442732	104.504
28	D	-0.0476992	9.84001
29	D	-0.0476992	9.84001
30	V	-0.0476992	9.84001
31	K	-0.0476992	9.84001
32	K	0.299506	7.88215
33	A	0.299506	7.88215
34	A	0.299506	7.88215	a
35	T	0.299506	7.88215	b
36	V	-0.528973	25.2058	c
37	A	-0.528973	25.2058	d
38	I	-2.21063	903.155	e
39	A	-2.21063	903.155	f
40	A	-2.24393	2516.31	g
41	A	-2.24393	2516.31	a
42	Y	-2.993	7582.81	b
43	N	-2.6315	21297.5	c
44	N	-2.90606	31487.3	d
45	G	-2.90606	31487.3	e
46	Q	-2.90606	31487.3	f
47	E	-2.90606	31487.3	g
48	I	-2.90606	31487.3	a
49	N	-2.90606	31487.3	b
50	G	-2.90606	31487.3	c
51	F	-3.12709	18400.9	wings
52	K	-3.12709	18400.9
53	A	-2.22936	3502.02
54	G	-2.22936	3502.02
55	E	-2.22936	3502.02
56	T	-3.27285	10945.9
57	I	-3.27285	10945.9
58	Y	-3.27285	10945.9
59	D	-3.7738	120281
60	I	-0.630046	7.54768
61	D	-2.94259	9310.98
62	E	-1.38525	179.206
63	D	0.103831	11.9653
64	G	0.103831	11.9653
65	T	-0.750173	84.6125
66	I	-0.750173	84.6125
67	T	-0.750173	84.6125
68	K	-0.750173	84.6125
69	K	-0.750173	84.6125
70	D	-0.750173	84.6125
71	A	-0.750173	84.6125
72	T	-0.750173	84.6125
73	A	-0.750173	84.6125
74	A	-0.750173	84.6125
75	D	-3.73254	97485.1
76	V	-2.99289	1856.6
77	E	-1.88741	623.128
78	A	-3.04609	11329.3
79	D	-3.05235	20358.6
80	D	0.0812437	9.91041
81	F	-2.99985	5517.73
82	K	-4.1532	215362
83	G	-2.99322	34458.8
84	L	-3.77872	63628.5
85	G	-3.77872	63628.5
86	L	-3.77872	63628.5	d
87	K	-3.77872	63628.5	e
88	K	-3.77872	63628.5	f
89	V	-3.38161	44774.4	g
90	V	-3.38161	44774.4	a
91	T	-3.38161	44774.4	b
92	N	-3.38161	44774.4	c
93	L	-3.38161	44774.4	d
94	T	-3.8726	105664	e
95	K	-3.8726	105664	f
96	T	-3.34155	22787.2	g
97	V	-3.34155	22787.2	a
98	N	-3.51377	85148.3	b
99	E	-3.51377	85148.3	c
100	N	-3.51377	85148.3	d
101	K	-3.51377	85148.3	e
102	Q	-3.51377	85148.3	f
103	N	-3.51377	85148.3	g
104	V	-3.51377	85148.3	h
105	D	-3.51377	85148.3	i
106	A	-3.51377	85148.3	j
107	K	-3.38976	28924.2	k
108	V	-3.38976	28924.2	a
109	K	-3.38976	28924.2	b
110	A	-3.38976	28924.2	c
111	A	-3.38976	28924.2	d
112	E	-3.38976	28924.2	e
113	S	-3.43148	62255.2	f
114	E	-3.43148	62255.2	g
115	I	-3.50009	13381.1	a
116	E	-3.50009	13381.1	b
117	K	-3.60322	37267.8	c
118	L	-5.31467	2.21094e+06	d
119	T	-5.31467	2.21094e+06	e
120	T	-5.31467	2.21094e+06	f
121	K	-4.32436	271817	g
122	L	-4.32436	271817	a
123	A	-4.40257	402102	b
124	D	-4.40257	402102	c
125	T	-4.40257	402102	d
126	D	-4.40257	402102	e
127	A	-5.98347	8.87475e+06	f
128	A	-5.98347	8.87475e+06	g
129	L	-5.98347	8.87475e+06	a
130	A			b
131	D			c
132	T	-3.95138	115189	d
133	D	-3.95138	115189	e
134	A	-3.95138	115189	f
135	A	-3.95138	115189	g
136	L	-3.95138	115189	a
137	D	-5.89192	8.67605e+06	b
138	A	-2.99285	9345.79	c
139	T	-3.69779	61427.9	d
140	T	-2.47903	13530	e
141	N	-2.47903	13530	f
142	A	-3.21538	36317.8	g
143	L	-3.21538	36317.8	a
144	N	-3.21538	36317.8	b
145	K	-3.21538	36317.8	c
146	L	-2.70322	8755.67	d
147	G	-2.70322	8755.67	e
148	E	-2.70322	8755.67	f
149	N	-2.70322	8755.67	g
150	I	-2.04145	1186.72	h
151	T	-2.04145	1186.72	i
152	T	-2.04145	1186.72	j
153	F	-1.93321	1132.88	k
154	A			a
155	E	-2.96685	10327.9	b
156	E	-4.84582	554968	c
157	T	-3.69365	43202	d
158	K	-3.73696	113186	e
159	T	-3.79243	128055	f
160	N	-3.79243	128055	g
161	I	-3.79243	128055	a
162	V	-3.79243	128055	b
163	K	-3.79243	128055	c
164	I	-5.50906	2.28433e+06	d
165	D	-5.50906	2.28433e+06	e
166	E	-4.76826	432875	f
167	K	-4.71845	374182	g
168	L	-4.71845	374182	a		a
169	E	-4.4671	250092	b		b
170	A	-4.4671	250092	c		c
171	V	-4.97938	631568	d		d
172	A	-4.97938	631568	e		e
173	D	-3.38348	16014.9	f		f
174	T	-3.61204	35128.6	g		g
175	V	-3.61204	35128.6	a		h
176	D	-3.61204	35128.6	b		i
177	K	-3.89454	145422	c		j
178	H	-3.89454	145422	d		k
179	A	-3.89454	145422	e		a		a
180	E	-3.89454	145422	f		b		b
181	A	-3.89454	145422	g		c		c
182	F	-3.45043	23518	a		d		d
183	N	-0.101757	64.8219	b		e		e
184	D	-2.0753	4484.4	c		f		f
185	I	-2.22929	866.284	d		g		g
186	A	-2.22929	866.284	e		a		h
187	D	-2.87044	11850.1	f		b		i
188	S	-2.87044	11850.1	g		c		j
189	L	-2.87044	11850.1	a		d		k
190	D	-2.5671	3415.4	b		e		a
191	E	-2.5671	3415.4	c		f
192	T	-3.81551	158665	d		g
193	N	-3.81551	158665	e		a/h
194	T	-3.81551	158665	f
195	K	-3.81551	158665	g
196	A	-3.81551	158665	a		a
197	D	-3.81551	158665	b		b
198	E	-3.81551	158665	c		c
199	A	-6.06778	1.19094e+07	d		d
200	V	-6.0678	3.33195e+06	e		e
201	K	-6.05932	2.66175e+07	f		f
202	T	-6.05932	2.66175e+07	g		g
203	A	-6.05932	2.66175e+07	a		h		a
204	N	-6.05932	2.66175e+07	b		i		b
205	E	-6.05932	2.66175e+07	c		j		c
206	A	-4.16128	237772	d		k		d
207	K	-4.16128	237772	e		a		e
208	Q	-4.16128	237772	f				f
209	T	-4.16128	237772	g				g
210	A	-4.16128	237772	a		a		h
211	E	-4.16128	237772	b		b		i
212	E	-4.76862	464589	c		c		j
213	T	-1.10261	271.428	d		d		k
214	K	-1.10261	271.428	e		e		a
215	Q	-1.10261	271.428	f		f
216	N	-1.10261	271.428	g		g
217	V	-1.10261	271.428	h		a
218	D	-1.10261	271.428	i		b
219	A	-1.10261	271.428	j		c
220	K			k		d
221	V			a		a
222	K	-3.71826	80514.2	b		b
223	A	-3.71826	80514.2	c		c
224	A	-3.71826	80514.2	d		d
225	E	-3.71826	80514.2	e		e
226	T	-3.71826	80514.2	f		f
227	A	-3.71826	80514.2	g		g
228	A	-3.71826	80514.2	a		h		a
229	G	-3.71826	80514.2	b		i		b
230	K	-3.71826	80514.2	c		j		c
231	A	-3.71826	80514.2	d		k		d
232	E	-3.71826	80514.2	e		a		e
233	A	-3.71826	80514.2	f				f
234	A	-3.71826	80514.2	g				g
235	A	-3.37871	56515.9	a		a		h
236	G	-3.37871	56515.9	b		b		j
237	T	-3.37871	56515.9	c		c		i
238	A	-3.37871	56515.9	d		d		k
239	N	-3.37871	56515.9	e		e		a
240	T	-3.37871	56515.9	f		f
241	A	-3.37871	56515.9	g		g
242	A	-3.37871	56515.9	a		h
243	D	-4.56961	497142	b		i
244	K	-4.56961	497142	c		j
245	A	-4.56961	497142	d		k
246	E	-4.56961	497142	e		a
247	A	-4.56961	497142	f
248	V	-3.76901	16745.8	g
249	A			a
250	A	-3.04528	15225.7	b
251	K	-3.04528	15225.7	c
252	V	0.860949	0.517547	stak destabilization
253	T	0.423732	7.07259
254	D	0.423732	7.07259
255	I	-2.02108	497.33
256	K	-2.02108	497.33
257	A	-1.28599	365.448
258	D	-4.29176	193973
259	I	-4.29176	193973
260	A	-3.41233	76487.6
261	T	-3.41233	76487.6
262	N	-3.41233	76487.6
263	K	-3.41233	76487.6
264	D	-0.274779	31.6213
265	N	-0.274779	31.6213
266	I	-0.274779	31.6213	d		d
267	A	-0.274779	31.6213	e		e		a
268	K	-4.82668	1.10156e+06	f		f		b
269	K	-4.82668	1.10156e+06	g		g		c
270	A	-4.82668	1.10156e+06	a		h		d		a
271	N	-3.79787	253144	b		i		e		b
272	S	-3.79787	253144	c		j		f		c
273	A	-3.79787	253144	d		k		g		d
274	D	-3.79787	253144	e		a		h		e
275	V	-5.32114	8.44585e+06	f				i		f
276	Y	-3.86021	292220	g				j		g
277	T	-2.55842	14585.6	h		a		k		a
278	R	-2.55847	14587.1	i		b				b
279	E	-2.10468	5130.68	j		c				c
280	E	-1.04669	448.938	k		d				d
281	S	-4.66865	1.11164e+06	a						e
282	D	-4.66865	1.11164e+06	b						f
283	S	-4.66865	1.11164e+06	c						g
284	K	-4.66865	1.11164e+06	stalk destabilization						h
285	F	-4.66865	1.11164e+06							i
286	V	-3.52098	10939.8							j
287	R									k
288	I	-0.510554	51.622
289	D	-0.510554	51.622
290	G	-0.510554	51.622
291	L	-0.510554	51.622
292	N	-0.510554	51.622
293	A	-0.510554	51.622
294	T	0.521051	3.71129
295	T	-2.57858	7398.74
296	E	0.0420219	9.6762
297	K	0.0420219	9.6762
298	L	0.0420219	9.6762	d
299	D	-2.05274	1088.71	e
300	T	-2.05274	1088.71	f		f				a
301	R	-3.38049	40170.8	g		g				b
302	L	-3.38049	40170.8	a		h		a		c
303	A	-4.75723	505894	b		i		b		d		a
304	S	-5.15649	4.82302e+06	c		j		c		e		b
305	A	-3.0784	34259.4	d		k		d		f		c
306	E	-4.70524	565469	e		a		e		g		d
307	K	-3.98789	90364.6	f				f		a/h
308	S	-6.06809	5.18709e+07	g				g
309	I	-4.70706	271299	a		a		h
310	A	-3.94835	156661	b		b		i
311	D	-3.94835	156661	c		c		j
312	H	-3.94835	156661	d		d		k
313	D	-3.94835	156661	e		e		a
314	T	-3.94835	156661	f		f
315	R	-3.94835	156661	g		g
316	L	-3.94835	156661	a		h		a
317	N	-2.96026	37787.2	b		i		b
318	G	-2.96026	37787.2	c		j		c
319	L	-3.38102	13539.4	d		k		d
320	D	-1.96154	1099.27	e		a		e
321	K	-1.96154	1099.27	f				f
322	T	-1.96154	1099.27	g				g
323	V	-3.67303	101828	a				h
324	S	-3.67303	101828	b				i
325	D	-3.67303	101828	c				j
326	L	-2.7009	1265.94	d				k
327	R	-2.15137	1495.95	e
328	K	-0.789332	133.71	f
329	E	0.256612	9.6815	g
330	T	0.256612	9.6815	tail
331	R	0.256612	9.6815
332	Q	0.256612	9.6815
333	G	0.256612	9.6815
334	L	0.256612	9.6815
335	A	0.256612	9.6815
336	E	0.256612	9.6815
337	Q	0.256612	9.6815
338	A	0.676386	4.79124
339	A	0.9202	1.72438
340	L	0.212405	2.3344
341	S	0.9202	2.49249
342	G	0.9202	6.35968
343	L	0.274557	2.99243
344	F	0.828339	1.79608
345	Q	0.828339	1.79608
346	P
347	Y	0.526214	5.55862
348	N	0.526214	5.55862
349	V	0.526214	5.55862
350	G	0.526214	5.55862
