## Supplementary material for "Structural dynamics and immunogenicity of the recombinant and outer membrane vesicle-embedded Meningococcal antigen NadA": Table 3

### Sheet: Table 3_OMV proteomics analysis
List of the 67 identified and quantified proteins in MenB OMVs with an abundance above 0.1% of the total protein amount and representing 95% of the total protein amount
Protein description	Cellular localization	Relative abundance
porB gene product	Outer Membrane	0.3382
porA gene product	Outer Membrane	0.1389
opacity protein	Outer Membrane	0.1069
NadA adhesin	Predicted Lipoprotein	0.0878
ompA family protein	Outer Membrane	0.0748
hypothetical protein	Unknown	0.0208
translation elongation factor Tu	Cytoplasmic	0.016
hypothetical protein	Outer Membrane	0.0102
nspA gene product	Outer Membrane	0.0089
C-terminal processing peptidase	Cytoplasmic Membrane	0.0088
oxidoreductase zinc-binding dehydrogenase family	Cytoplasmic	0.0075
M23 peptidase domain-containing protein	Outer Membrane	0.0062
hypothetical protein	Predicted Periplasmic	0.0053
putative thiol:disulfide interchange protein DsbC	Periplasmic	0.0049
fbpA gene product	Periplasmic	0.0048
CsgG family protein	Predicted Lipoprotein	0.0044
outer membrane protein assembly complex YaeT protein	Outer Membrane	0.0044
groL gene product	Cytoplasmic	0.0041
competence protein comEA	Cytoplasmic Membrane	0.0039
hup gene product	Outer Membrane	0.0037
pilF gene product	Outer Membrane	0.0036
lipoprotein SmpA/OmlA family	Predicted Lipoprotein	0.0034
ggt gene product	Predicted Lipoprotein	0.0034
antioxidant AhpC/TSA family/glutaredoxin	Unknown	0.0033
putative lipoprotein	Predicted Lipoprotein	0.0031
LysM domain-containing protein	Predicted Periplasmic	0.003
outer membrane protein OmpH family	Predicted Periplasmic	0.003
comL gene product	Predicted Lipoprotein	0.0029
pilQ gene product	Outer Membrane	0.0027
rplA gene product	Cytoplasmic	0.0025
hypothetical protein	Predicted Periplasmic	0.0025
rplD gene product	Cytoplasmic	0.0025
pta gene product	Unknown	0.0024
ABC transporter substrate-binding protein	Cytoplasmic Membrane	0.0023
hap gene product	Unknown	0.0023
putative lipoprotein	Periplasmic	0.0023
putative lipoprotein	Predicted Lipoprotein	0.0021
hypothetical protein	Predicted Periplasmic	0.0021
putative putrescene ABC transporter	Predicted Lipoprotein	0.0017
rplI gene product	Cytoplasmic	0.0017
ldcA gene product	Predicted Lipoprotein	0.0017
bfrB gene product	Cytoplasmic	0.0017
aceE gene product	Cytoplasmic	0.0017
rpsA gene product	Cytoplasmic	0.0017
tsf gene product	Cytoplasmic	0.0017
50S ribosomal protein L3	Cytoplasmic	0.0016
membrane protein	Cytoplasmic Membrane	0.0016
putative lipoprotein	Predicted Lipoprotein	0.0016
nusA gene product	Cytoplasmic	0.0016
propionate/acetate kinase	Cytoplasmic	0.0015
putative lipoprotein	Predicted Lipoprotein	0.0015
rplR gene product	Cytoplasmic	0.0015
tbpA gene product	Outer Membrane	0.0014
rplV gene product	Cytoplasmic	0.0014
LysM domain/M23 peptidase domain protein	Predicted Lipoprotein	0.0014
peptidyl-prolyl cis-trans isomerase	Predicted Lipoprotein	0.0014
50S ribosomal protein L5	Cytoplasmic	0.0014
toluene tolerance family protein	Predicted Periplasmic	0.0013
bfrA gene product	Cytoplasmic	0.0013
hypothetical protein	Periplasmic	0.0013
hypothetical protein	Predicted Periplasmic	0.0013
phospholipid-binding domain protein	Predicted Lipoprotein	0.0012
(R R)-butanediol dehydrogenase	Cytoplasmic	0.0012
metE gene product	Cytoplasmic	0.0012
metQ gene product	Predicted Lipoprotein	0.0012
atpD gene product	Cytoplasmic	0.0011
mlp gene product	Predicted Lipoprotein	0.001
