## Supplementary material for "Structural dynamics and immunogenicity of the recombinant and outer membrane vesicle-embedded Meningococcal antigen NadA": Table 4

### Sheet: Table 4_uptake table OMVs
# peptide	notes	Start	End	aa center	Sequence	RT (min)	Uptake recombinant NadA (D)				STD recombinant NadA				Uptake OMV-embedded NadA (D)
							11 sec	1 min	10 min	100 min	11 sec	1 min	10 min	100 min	11 sec	1 min	10 min	100 min
1		24	35	29.5	ATNDDDVKKAAT	2.82528	3.42643	3.73208	3.75722	3.72188	0.036037	0.048574	0.009642	0.052713	3.3247	NaN	3.69505	3.64309
2		24	37	30.5	ATNDDDVKKAATVA	4.09035	4.19442	4.88819	4.95569	4.94736	0.141384	0.068151	0.089586	0.081479	3.89603	4.86156	4.93085	4.90682
3	both enveopes	24	39	31.5	ATNDDDVKKAATVAIA	5.13549	4.57437	5.7704	6.30353	6.3125	0.115837	0.136405	0.082149	0.105714	5.309	6.27734	6.54576	6.44413
4		24	59	41.5	ATNDDDVKKAATVAIAAAYNNGQEINGFKAGETIYD	7.83667	5.2964	8.17875	14.2924	16.7461	0.116949	0.082611	0.088631	0.251316	4.93414	7.71131	13.6764	16.493
5		36	58	47	VAIAAAYNNGQEINGFKAGETIY	7.45298	1.58482	3.60872	9.48158	11.6323	0.05723	0.02967	0.086248	0.104683	1.26071	2.81462	8.34206	11.3669
6		36	59	47.5	VAIAAAYNNGQEINGFKAGETIYD	7.269	1.62391	3.64919	9.65449	12.0537	0.065901	0.029922	0.073402	0.15371	1.47558	3.1014	8.76529	11.9305
7		38	58	48	IAAAYNNGQEINGFKAGETIY	7.20861	1.38847	2.54729	7.94797	10.171	0.032739	0.049541	0.044604	0.122019	1.12884	1.99629	6.91776	10.0321
8		38	59	48.5	IAAAYNNGQEINGFKAGETIYD	7.00782	1.39469	2.69824	8.01231	10.5007	0.04337	0.043135	0.050955	0.100459	1.18847	2.20131	7.1375	10.5379
9	low-mass envelope	40	58	49	AAYNNGQEINGFKAGETIY	7.07481	0.977049	2.1095	6.46187	8.53879	0.030107	0.041469	0.047104	0.057454	0.502492	1.8376	6.49852	8.42655
10	low-mass envelope	40	59	49.5	AAYNNGQEINGFKAGETIYD	6.88882	1.27954	2.43617	7.18317	9.42288	0.055727	0.015419	0.061944	0.048701	1.15965	1.99715	6.99364	9.3347
11		51	59	55	FKAGETIYD	5.99685	0.911438	1.3709	2.08657	2.8185	0.0216025	0.0368179	0.0573488	0.0329983	0.929028	1.41619	2.05969	2.68107
12		59	77	68	DIDEDGTITKKDATAADVE	5.14297	3.74491	4.57011	6.29765	7.43681	0.0571548	0.108012	0.0601849	0.0588784	3.52292	4.38349	6.16204	7.33151
13		60	77	68.5	IDEDGTITKKDATAADVE	4.73078	3.66511	4.1915	5.59335	6.5792	0.140179	0.189943	0.054655	0.097909	3.59997	3.9809	5.73715	6.62287
14		60	93	76.5	IDEDGTITKKDATAADVEADDFKGLGLKKVVTNL	7.17407	3.89039	4.89903	9.57065	12.6378	0.110855	0.0454606	0.124722	0.169378	3.26351	4.21691	8.2944	12.4946
15		75	93	84	DVEADDFKGLGLKKVVTNL	7.3693	1.04674	1.43161	4.16148	6.21887	0.049491	0.060121	0.034144	0.117517	0.515071	0.951071	2.88847	5.53308
16		78	93	85.5	ADDFKGLGLKKVVTNL	6.92159	0.842125	1.36443	3.07543	4.40839	0.035315	0.04545	0.047986	0.097036	0.488721	0.909072	2.27435	4.57228
17		94	114	104	TKTVNENKQNVDAKVKAAESE	4.42417	0.961104	1.90276	4.21651	6.35411	0.015898	0.099456	0.030611	0.064963	0.812434	1.39769	3.69949	6.2952
18		115	122	118.5	IEKLTTKL	5.42291	0.190065	0.249455	0.60173	0.935761	0.021219	0.042431	0.015741	0.035592	0.034412	0.103362	0.505241	0.724403
19		115	129	122	IEKLTTKLADTDAAL	6.33304	0.256412	0.393431	0.733541	1.73825	0.160961	0.115111	0.054258	0.170886	0.033125	0.294216	0.704186	1.74478
20		123	129	126	ADTDAAL	5.31846	0.237471	0.276118	0.276313	0.556387	0.043196	0.045408	0.0465	0.056524	-0.153287	-0.15632	-0.139212	0.240897
21		137	149	143	DATTNALNKLGEN	6.002	1.00733	2.20044	3.49677	4.52558	0.026488	0.044784	0.057098	0.092749	1.08833	2.1146	3.21485	4.33287
22		137	152	144.5	DATTNALNKLGENITT	7.07355	1.12286	2.68263	4.47929	5.63731	0.126528	0.118424	0.059315	0.0374166	1.29118	2.82043	4.96013	5.94768
23		137	153	145	DATTNALNKLGENITTF	8.39816	1.27597	3.22194	5.46827	6.59409	0.09174	0.022252	0.06346	0.066208	1.20543	3.18286	5.4651	6.67521
24		153	170	161.5	FAEETKTNIVKIDEKLEA	6.25075	0.322685	0.588541	1.61888	3.19719	0.0368179	0.0410961	0.0524934	0.0703957	0.129741	0.321645	1.12639	2.05401
25		154	166	160	AEETKTNIVKIDE	5.06657	0.287752	0.441537	1.24556	2.24634	0.053558	0.045488	0.046126	0.085527	0.226721	0.466734	0.808339	1.44068
26		154	170	162	AEETKTNIVKIDEKLEA	5.74803	0.184626	0.350903	1.19708	2.54483	0.040362	0.050199	0.066305	0.039491	-0.081995	0.057492	0.793714	1.39013
27		162	170	166	VKIDEKLEA	5.14881	0.350227	0.320867	0.418697	0.810099	0.046768	0.05314	0.016404	0.040603	0.407271	0.351521	0.360911	0.883932
28		171	182	176.5	VADTVDKHAEAF	5.2972	0.566717	0.742319	1.79106	2.8689	0.058621	0.056426	0.046826	0.018022	0.547092	0.688418	1.08921	1.81834
29		171	189	180	VADTVDKHAEAFNDIADSL	7.62434	1.52061	2.48287	4.2453	6.16192	0.039577	0.012558	0.080375	0.126927	1.06313	2.04927	3.17932	5.48358
30		190	211	200.5	DETNTKADEAVKTANEAKQTAE	4.88368	0.4919	0.5298	1.262	3.2707	0.0438	0.0371	0.1032	0.0114	0.1489	0.4367	1.1003	1.8293
31		269	280	274.5	KANSADVYTREE	6.00282	0.809255	2.00542	3.28123	4.19313	0.03455	0.087671	0.039471	0.07023	0.662038	1.93006	2.84992	3.00735
32		276	285	280.5	YTREESDSKF	4.65143	0.521153	0.807494	1.47381	1.92955	0.107574	0.121673	0.046415	0.074122	0.172004	0.569605	1.15848	1.09546
33		278	285	281.5	REESDSKF	4.09024	0.272951	0.425629	0.871429	1.26516	0.042962	0.061682	0.030419	0.015317	0.217406	0.49074	0.925073	0.952379
34		286	298	292	VRIDGLNATTEKL	6.30832	4.09594	4.81292	5.31616	5.34132	0.045195	0.032005	0.038368	0.055132	3.97447	4.377	5.04392	4.90093
35		286	302	294	VRIDGLNATTEKLDTRL	6.51376	4.58249	5.60076	6.56275	6.77524	0.08482	0.031607	0.054076	0.093069	4.18126	5.38802	6.57616	6.56407
36	both enveopes	327	340	333.5	RKETRQGLAEQAAL	4.8562	5.5858	5.449	5.4116	5.3602	0.0641	0.063	0.1002	0.0631	NaN	2.9664	2.5471	3.195
