## Supplementary material for "Structural dynamics and immunogenicity of the recombinant and outer membrane vesicle-embedded Meningococcal antigen NadA": Table 5

### Sheet: Table 5_uptake table Hsp90
# peptide	Start	End	aa center	Sequence	RT (min)	Uptake NadA alone (D)									Uptake NadA+Hsp90 (D)									Uptake control sample (D)	STD at 30 min
						15 sec (on ice)	30 sec (on ice)	1 min (on ice)	15 sec (RT)	1 min (RT)	10 min (RT)	30 min (RT)	100 min (RT)	1000 min (RT)	15 sec (on ice)	30 sec (on ice)	1 min (on ice)	15 sec (RT)	1 min (RT)	10 min (RT)	30 min (RT)	100 min (RT)	1000 min (RT)	MAX	NadA alone	NadA+Hsp90
1	24	35	29.5	ATNDDDVKKAAT	2.83512	3.75687	4.28878	4.53744	4.68063	4.82911	4.98342	5.16584	5.10266	5.18804	3.66161	4.16712	4.51933	4.72807	4.78117	5.04725	5.07361	5.16862	5.12439	5.00039	0.04893	0.098606
2	24	37	30.5	ATNDDDVKKAATVA	4.05989	4.16261	5.04402	5.36174	5.27428	5.93877	6.34243	6.79605	6.59718	6.6859	4.0814	4.90334	5.3898	5.55924	5.83878	6.23426	6.58584	6.49732	6.55061		0.054286	0.074435
3	24	39	31.5	ATNDDDVKKAATVAIA	5.13295	3.92552	4.64098	5.37294	5.44421	6.13389	7.1958	7.51927	7.53566	7.63975	3.76177	4.52452	5.06767	5.39701	6.14864	6.68814	7.33509	7.57939	7.48	7.04481	0.017562	0.133452
4	24	59	41.5	ATNDDDVKKAATVAIAAAYNNGQEINGFKAGETIYD	7.87715	4.38587	5.09955	6.09769	6.62113	8.64712	16.6745	20.1016	20.1389	20.0154	3.92801	5.11809	5.97549	6.12896	8.16399	15.9134	19.6853	20.2334	20.1522	20.1656	0.064363	0.301029
5	36	50	43	VAIAAAYNNGQEING	5.89072	0.570145	0.694461	0.828669	0.733036	1.63562	6.5577	7.83928	8.06705	7.87013	0.426802	0.814729	0.823779	0.575467	1.26709	5.87159	7.64427	7.94412	7.76644	7.90919	0.0169967	0.12037
6	36	58	47	VAIAAAYNNGQEINGFKAGETIY	7.45396	0.777274	0.952471	1.2756	1.9954	3.74841	11.1385	14.2964	14.3578	14.2348	0.78942	0.971901	1.40871	1.79535	3.17998	10.2251	13.9198	14.1063	14.0527	13.9165	0.016358	0.183816
7	36	59	47.5	VAIAAAYNNGQEINGFKAGETIYD	7.27612	0.807806	0.941201	1.33963	1.91332	3.70869	11.356	14.6951	14.6965	14.6268	0.754684	1.06249	1.45277	1.68677	3.14295	10.517	14.266	14.5853	14.4137	14.2584	0.076247	0.292759
8	38	50	44	IAAAYNNGQEING	5.14903	0.438101	0.510276	0.685533	0.791628	1.40425	5.66227	7.17221	7.22509	7.17719	0.475465	0.516441	0.702304	0.744565	1.16608	5.16242	7.02849	7.16007	6.90963	6.94176	0.036437	0.129979
9	38	58	48	IAAAYNNGQEINGFKAGETIY	7.22239	0.68598	0.665806	0.924423	1.56621	2.93354	9.28536	12.4302	12.5344	12.4898	0.449375	0.627449	0.894626	1.49863	2.56336	8.23671	12.1055	12.3663	12.3472	12.0094	0.015347	0.230642
10	38	59	48.5	IAAAYNNGQEINGFKAGETIYD	7.01261	0.616149	0.64143	0.886159	1.47554	2.69713	9.55375	12.8089	12.8587	12.8059	0.45212	0.52716	0.813462	1.32502	2.32249	8.55092	12.5683	12.9013	12.8661	12.4619	0.030014	0.223635
11	40	50	45	AAYNNGQEING	4.64325	0.341884	0.311108	0.410204	0.574968	0.845578	4.34975	5.58856	5.52308	5.5601	0.24668	0.347573	0.370442	0.499858	0.680733	3.78682	5.32683	5.42642	5.40114	5.36788	0.026891	0.09178
12	40	59	49.5	AAYNNGQEINGFKAGETIYD	6.87761	0.548358	0.599867	0.770142	1.43372	2.32435	8.48424	11.7123	11.6088	11.5567	0.471858	0.587389	0.696403	1.36371	2.1065	7.76919	11.503	11.7874	11.7084	11.1785	0.111889	0.206583
13	42	50	46	YNNGQEING	4.33445	0.377456	0.422672	0.431542	0.431368	0.724639	2.83699	3.95744	3.93697	3.94007	0.197685	0.239584	0.345969	0.372586	0.575529	2.31507	3.77279	3.94221	3.86097	3.8446	0.022657	0.063314
14	42	59	50.5	YNNGQEINGFKAGETIYD	6.859	0.732742	0.745857	0.823913	1.21553	2.13036	6.62324	9.70678	9.70584	9.70741	0.458994	0.526667	0.665043	1.19953	1.92136	5.72599	9.55923	9.61244	9.52196	9.40132	0.034888	0.165269
15	51	59	55	FKAGETIYD	5.99736	0.33664	0.410445	0.52866	0.988113	1.52186	2.46899	3.56744	3.58213	3.83362	0.164715	0.318058	0.400492	1.1184	1.58764	2.61077	3.87273	4.02974	4.10145	3.64557	0.011357	0.050694
16	59	74	66.5	DIDEDGTITKKDATAA	4.61634	2.86059	3.2664	3.49591	4.19554	4.55481	6.48012	7.56194	7.4963	7.69152	2.79516	3.10715	3.36638	4.35996	4.76833	6.48559	7.3094	7.37282	7.48245	6.73792	0.018527	0.141865
17	59	77	68	DIDEDGTITKKDATAADVE	5.13785	3.40288	3.61971	3.8427	4.58615	5.58159	7.88429	9.59276	9.63822	9.57107	3.20669	3.5859	3.75326	4.66201	5.35665	7.68233	9.2144	9.34026	9.36149	8.95605	0.033503	0.209494
18	59	80	69.5	DIDEDGTITKKDATAADVEADD	5.32407	3.48772	3.68695	3.93389	4.7848	5.46172	8.41359	10.6058	10.577	10.6923	3.35791	3.71739	3.98228	4.93665	5.16235	8.22165	10.3758	10.8039	10.6262	10.6111	0.065806	0.236243
19	60	74	67	IDEDGTITKKDATAA	4.06309	2.34986	2.76938	3.02036	3.58941	3.96888	5.68921	6.49146	6.34115	6.54871	2.4015	2.76078	2.99587	3.67748	4.0596	5.66722	6.36566	6.39315	6.40953	5.94512	0.038647	0.123927
20	60	75	67.5	IDEDGTITKKDATAAD	4.02229	2.61256	3.03527	3.32446	3.91648	4.41968	6.15054	7.11357	7.10782	7.10905	2.69386	3.07325	3.29951	3.98888	4.42389	6.36709	7.01182	7.10804	7.16737	6.97507	0.015868	0.08313
21	60	77	68.5	IDEDGTITKKDATAADVE	4.72618	2.74159	3.00532	3.28767	3.74253	4.36194	6.60402	8.23957	8.09652	8.34489	2.54133	2.75278	3.10469	3.95836	4.41065	6.41661	7.8661	8.05782	8.15688	7.6937	0.016829	0.158996
22	60	93	76.5	IDEDGTITKKDATAADVEADDFKGLGLKKVVTNL	7.18876	2.87835	3.06876	3.48143	4.38198	5.4801	10.6984	15.4105	15.9108	16.4812	2.66631	2.98037	3.39217	4.21054	5.26451	10.611	15.0472	15.7062	16.1976	16.7127	0.118773	0.302102
23	63	77	70	DGTITKKDATAADVE	4.08043	2.38173	2.62069	2.8063	3.27532	3.45748	5.7729	7.46174	7.45603	7.43051	2.3305	2.60843	2.79706	3.36971	3.58745	5.71971	7.18138	7.34242	7.38832	7.03844	0.019105	0.149141
24	75	93	84	DVEADDFKGLGLKKVVTNL	7.39041	0.648295	0.623042	0.706376	0.885054	1.28216	3.8692	7.12151	7.55895	8.38989	0.170019	0.265433	0.341216	0.658156	1.04917	3.73673	7.23924	7.77112	8.30329	9.21903	0.036427	0.198305
25	78	93	85.5	ADDFKGLGLKKVVTNL	6.92522	0.569706	0.544914	0.683994	0.767021	0.965438	3.16494	5.61586	6.05496	6.76296	0.150469	0.210906	0.256369	0.569031	0.854503	2.90077	5.36216	5.88119	6.41008	7.51748	0.102089	0.122565
26	82	93	87.5	KGLGLKKVVTNL	5.76911	0.336541	0.337064	0.408626	0.506018	0.624254	1.86629	3.68568	4.18441	5.03481	0.031265	0.035083	-0.063967	0.274535	0.596515	1.72061	3.63199	3.92627	4.7699	5.77567	0.086325	0.013885
27	94	112	103	TKTVNENKQNVDAKVKAAE	2.83821	0.335422	0.245622	0.145409	0.863804	1.33239	3.90759	5.75349	7.13853	8.37437	0.490448	0.36331	0.237729	0.838436	1.46763	4.56147	6.39756	7.36947	8.85049	10.1213	0.073223	0.070032
28	94	114	104	TKTVNENKQNVDAKVKAAESE	4.47062	0.274371	0.237657	0.285559	0.637342	1.53883	4.58742	6.35695	7.69325	9.50421	0.043686	0.109434	0.060463	0.54289	1.34696	4.88506	6.92554	8.18149	9.86526	10.6687	0.076526	0.133634
29	94	122	108	TKTVNENKQNVDAKVKAAESEIEKLTTKL	7.91943	0.392054	0.465831	0.536064	0.882452	1.60249	4.90266	6.76325	8.62649	11.6413	0.273392	0.473362	0.388292	0.610805	1.52814	5.42798	7.59344	9.36151	12.2286	15.4889	0.0817856	0.0648074
30	113	122	117.5	SEIEKLTTKL	6.41328	0.105699	0.055552	0.060514	0.024579	0.2418	1.0513	1.55587	1.90897	3.07209	-0.127977		-0.018391	-0.012827	0.250851	1.33494	1.8236	2.06965	3.34025	5.06203	0.055256	0.045692
31	115	122	118.5	IEKLTTKL	5.40857	0.106685	0.073856	0.109577	-0.107261	-0.018881	0.44041	0.676991	0.915948	1.63582	-0.105613	-0.078044	-0.055558	-0.099273	0.077692	0.629227	0.81091	1.05732	1.77876	2.96354	0.019576	0.03697
32	115	129	122	IEKLTTKLADTDAAL	6.32433	0.019237	0.19054	0.186562	0.099482	0.217553	0.676679	1.11473	1.69272	4.2544	-0.218942	-0.147292	-0.132416	-0.11225	0.174133	0.702093	1.24759	2.06224	4.85757	7.52299	0.00975	0.067715
33	116	122	119	EKLTTKL	5.40134	0.087675	0.079531	0.083909	0.223559	0.207984	0.456006	0.64813	0.911957	1.45463	-0.033344	-0.01735	0.076355	0.301558	0.267402	0.674518	0.781564	1.07573	1.78224	2.32526	0.020548	0.01
34	130	137	133.5	ADTDAALD	4.69524				0.121712	0.180848	0.41594	0.600624	1.04392	1.84604				0.282448	0.377591		1.24833	1.69054	2.24498	3.26195	0.009663	0.028522
35	130	152	141	ADTDAALDATTNALNKLGENITT	8.3444	0.447953	0.548795	0.97896	2.36736	4.29257	7.28961	8.29461	9.70233	11.9165	0.411048	0.673898	1.1606	2.35087	4.23871		9.09431	10.1866	12.2642	13.5603	0.054532	0.059283
36	130	153	141.5	ADTDAALDATTNALNKLGENITTF	9.32318	0.356743	0.532577	0.885019	2.06269	4.27417	7.70433	8.76736	10.1658	12.1821	0.384359	0.617888	0.975833	2.23434	4.36355	8.00164	9.57587	10.614	12.809	13.9635	0.0498888	0.0697615
37	137	149	143	DATTNALNKLGEN	6.01382	0.306308	0.371836	0.562408	1.19346	2.46623	4.03478	4.66657	5.26234	6.55211	0.303618	0.410781	0.592332	1.35389	2.58188	4.49935	5.08833	5.71824	6.80901	6.61682	0.024936	0.061576
38	137	152	144.5	DATTNALNKLGENITT	7.09113	-0.137087	0.267066	0.421873	1.67283	3.40943	5.61815	6.50178	6.93549	8.39851	0.007936	0.063195	0.490298	1.71136	3.36067	6.03072	6.767	7.39342	8.56416	9.0346	0.104004	0.125395
39	137	153	145	DATTNALNKLGENITTF	8.42056	0.201827	0.451505	0.708938	1.82184	3.84876	6.48812	7.25454	7.8523	8.90476	0.055329	0.152618	0.477842	1.98944	4.21172	7.05774	7.6457	8.3689	9.35857	9.64137	0.055231	0.106462
40	144	152	148	NKLGENITT	4.92117	0.294283	0.41798	0.57664	1.10396	2.00763	3.56471	3.93769	4.1156	4.47821	0.343554	0.401782	0.547734	1.19546	2.09713	3.56208	3.9418	4.07185	4.48136	4.55188	0.021249	0.051091
41	153	166	159.5	FAEETKTNIVKIDE	5.62824	0.194682	0.182182	0.196841	0.148702	0.507284	1.87648	2.35207	3.10358	4.54223	-0.12648	-0.045065	-0.064301	0.052901	0.514981	1.84279	2.71303	3.43906	4.81846	5.8367	0.015564	0.045476
42	153	168	160.5	FAEETKTNIVKIDEKL	6.18551	0.241955	0.335195	0.280047	0.334848	0.530444	1.80155	2.34177	3.10301	5.08548	0.210564	0.287462	0.286978	0.234701	0.617702	1.91543	2.87577	4.003	5.67486	7.2738	0.028389	0.098261
43	153	170	161.5	FAEETKTNIVKIDEKLEA	6.24904	0.273985	0.187652	0.258929	0.272316	0.555056	1.93851	2.44217	3.16307	5.93879	0.561862	0.46425	0.725903	0.697763	0.899787	2.85502	3.21109	4.26875	6.56247	8.5266	0.013477	0.06002
44	154	166	160	AEETKTNIVKIDE	5.05144	0.144719	0.269839	0.146879	-0.065695	0.243984	1.23411	1.76801	2.41122	3.72043	-0.071406	0.076958	-0.026213	-0.161827	0.176719	1.23657	2.01046	2.75891	4.07282	5.29953	0.021363	0.0274
45	154	168	161	AEETKTNIVKIDEKL	5.72259	0.15371	0.161734	0.178765	0.173324	0.295244	1.29638	1.70972	2.18657	4.02547	-0.024881	0.008442	0.074899	0.114125	0.452128	1.44395	2.07708	2.68947	4.83393	6.79886	0.033083	0.144139
46	157	166	161.5	TKTNIVKIDE	4.80089	0.16804	0.179383	0.145168	0.065398	0.331085	0.808262	1.06998	1.23151	2.27983	-0.044437		-0.091486	0.273269	0.479672	0.989926	1.23013	1.30097	2.55022	4.26869	0.02361	0.017699
47	157	170	163.5	TKTNIVKIDEKLEA	5.45555	0.188107	0.245968	0.271206	0.242346	0.356024	0.952563	1.20634	1.65588	3.48271				0.253506	0.383297	1.03702	1.43302	2.16304	4.43598	6.24582	0.018986	0.061066
48	162	170	166	VKIDEKLEA	5.13021	0.119435	0.217466	0.224619	0.126252	0.18289	0.215894	0.288404	0.545979	1.69414	0.093198	0.297945	0.337737	0.186625	0.224394	0.389414	0.510165	0.857192	2.32361	3.63739	0.015035	0.039765
49	171	181	176	VADTVDKHAEA	2.84441	0.245944	0.206537	0.240594	0.355199	0.551878	0.912445	1.54265	2.39179	3.93303	0.334995	0.278349	0.230296	0.34907	0.288736	0.990877	1.76467	2.53603	3.63922	4.18188	0.049984	0.034657
50	171	182	176.5	VADTVDKHAEAF	5.27437	0.103322	0.172681	0.249313	0.354117		1.12892	1.62714	2.83101	3.98438	0.358577	0.404559	0.302503	0.31988	0.387739	1.30414	1.90423	2.82878	3.73156	4.33749	0.042064	0.015919
51	171	189	180	VADTVDKHAEAFNDIADSL	7.6442	0.886104	0.998222	1.40613	1.81175	2.7306	4.20969	5.13415	6.61998	8.14759	0.732466	1.00491	1.28501	1.96211	2.80069	4.67623	5.65375	6.93907	7.77537	8.3984	0.074302	0.071112
52	190	198	194	DETNTKADE	2.83376	0.223447	0.231397	0.239238	0.181089	0.210122	0.773367	1.19522	1.82612	2.94164	0.05132	0.121759	0.068435	0.156486	0.22541	1.01286	1.65139	2.23324	3.24484	3.42474	0.049122	0.054632
53	190	205	197.5	DETNTKADEAVKTANE	3.94523	0.096695	0.439673	0.352443	0.300124	0.421475	0.970097	1.32	2.13566	4.19499	0.192319	0.344876	0.283347	0.21859	0.427162	1.13015	1.92418	2.78918	5.24949	8.08521	0.037516	0.099793
54	190	212	201	DETNTKADEAVKTANEAKQTAEE	5.22141	0.392402	0.37465	0.424645	0.559109	0.533164	1.31175	2.06698	3.49039	7.50899	0.272446	0.313931	0.417348	0.523042	0.65279	1.52977	2.91233	4.68734	8.29428	12.3615	0.025471	0.131673
55	199	211	205	AVKTANEAKQTAE	2.83387				0.389921	0.343145	0.675341	0.884233	1.56967	3.75343				0.534676	0.725463	1.78688	2.56937	3.79259			0.017981	0.10506
56	199	219	209	AVKTANEAKQTAEETKQNVDA	4.27771	0.935499	1.31891	1.48462	2.37648	3.06411	4.33063	5.09958	5.82247	8.59184	0.851474	1.16499	1.45095	2.68406	3.34254	4.6155	5.73522	7.00611	9.33737	11.3157	0.051672	0.036579
57	206	249	227.5	AKQTAEETKQNVDAKVKAAETAAGKAEAAAGTANTAADKAEAVA	6.63826	1.87762	2.2963	2.52734	5.07236	7.18924	11.4581	14.9112	18.677	24.8922	2.4443	2.87054	2.4037	4.86574	7.33197	12.3976	16.6328	19.7622	25.7256	26.2751	0.050329	0.1512
58	250	257	253.5	AKVTDIKA	3.87253	1.30364	1.78426	1.90052	2.45106	3.06831	3.37576	3.49838	3.51507	3.48094	1.44868	1.66179	1.84567	2.54733	2.81785	3.49564	3.49796	3.53129	3.55985	3.50375	0.046428	0.0618241
59	250	267	258.5	AKVTDIKADIATNKDNIA	5.35283	8.39207	8.63723	8.50609	8.81344	8.91585	9.17815	9.69326	9.68724	9.71584	8.5451	8.70351	8.44054	8.81583	8.93046	9.30698	9.60699	9.666	9.66403	9.3803	0.031843	0.012832
60	250	275	262.5	AKVTDIKADIATNKDNIAKKANSADV	5.49507	2.04962	2.14298	2.64726	3.87007	5.24127	7.14415	9.28353	10.6918	13.0604	1.91117	2.18466	2.71717	4.43102	5.27392	7.73015	9.70752	11.2448	12.8996	13.8533	0.033251	0.131963
61	276	285	280.5	YTREESDSKF	4.63562	0.372572	0.352896	0.449621	1.34532	1.72512	2.30928	2.79287	3.19536	3.52638	0.435751	0.490313	0.555392	1.33676	1.59918	2.25145	2.75294	3.06706	3.50402	4.02338	0.07916	0.06103
62	276	286	281	YTREESDSKFV	4.91915	0.388628	0.315042	0.357202	0.577037	1.03442	2.20652	2.83262	3.29202	3.76615	0.124036	0.248143	0.18562	0.431489	1.05505	2.32703	3.07855	3.42298	3.86722	4.20964	0.038695	0.05104
63	278	285	281.5	REESDSKF	4.05293	0.267772	0.169013	0.203393	0.233604	0.459699	0.889173	1.18755	1.54509	1.85366	0.032857	0.037097	0.097733	0.263014	0.446288	0.920376	1.34151	1.58553	1.98776	2.35025	0.01295	0.004447
64	286	302	294	VRIDGLNATTEKLDTRL	6.49518	3.75305	4.23161	4.53669	5.49759	6.43451	7.49015	8.13599	8.33437	8.76469	3.56034	4.13105	4.48463	5.66105	6.42901	7.49043	7.80344	8.0837	8.49113	8.07806	0.065377	0.126904
65	293	302	297.5	ATTEKLDTRL	5.27175	1.18204	1.53038	1.75321	2.29046	2.9886	3.60378	3.98045	4.103	4.56918	1.2709	1.5636	1.87977	2.43415	3.04896	3.76035	4.01733	4.28278	4.59487	4.43776	0.031181	0.06997
66	299	316	307.5	DTRLASAEKSIADHDTRL	6.20974	0.246516	0.288513	0.235782	0.574448	0.957243	1.75163	2.68692	3.76963	5.84482	0.171691	0.142427	0.204247	0.429703	0.73918	1.76392	2.90924	3.99596	5.823	8.22066	0.0432049	0.0418994
67	299	326	312.5	DTRLASAEKSIADHDTRLNGLDKTVSDL	6.93	0.646205	0.667736	0.636981	1.11695	1.86256	4.81851	6.84287	8.77728	11.7343	6.91623	6.90669	6.90526	6.92876	6.93748		6.88729	6.88569	6.87247	14.4337	0.052153	0.164475
68	301	316	308.5	RLASAEKSIADHDTRL	4.91808	0.411622	0.343009	0.432896	0.435348	0.459999	1.24444	1.9964	2.92433	4.21677	0.068982	0.120669	0.127137	0.196946	0.530589	1.30943	2.26335	3.16217	4.48133	6.69603	0.063981	0.069554
69	303	316	309.5	ASAEKSIADHDTRL	4.75831	0.305752	0.336369	0.366753	0.328964	0.377543	0.887938	1.39142	2.13191	3.1987	0.176584	0.192127	0.169156	0.316439	0.506486	0.937652	1.81926	2.4453	3.36438	5.27725	0.0679869	0.0684755
70	303	326	314.5	ASAEKSIADHDTRLNGLDKTVSDL	6.32993	0.422607	0.504161	0.468875	0.851448	1.66577	4.17455	5.79197	7.19181	9.04734	0.106314	0.161812	0.226472	0.762048	1.51754	4.3233	6.14513	7.47379	8.82052	10.9121	0.053743	0.107173
71	304	316	310	SAEKSIADHDTRL	4.76681	0.414429	0.460431	0.428823	0.387389	0.443794	0.789162	1.35485	1.89688	2.5834	0.223128	0.284217	0.216208	0.263289	0.411783	0.805726	1.68489	2.18422	2.87358	4.75773	0.029108	0.028579
72	305	316	310.5	AEKSIADHDTRL	4.75565	0.276448	0.377866	0.508482	0.272758	0.383958	0.771948	1.19523	1.76489	2.29683	0.088489	0.207204	0.185644	0.237613	0.28745	0.897146	1.49593	2.11708	2.65284	4.60413	0.045194	0.006847
73	306	316	311	EKSIADHDTRL	4.76463	0.201823	0.24737	0.273372	0.04922	0.091623	0.363931	0.730643	0.88239	1.33621	0.043127	0.063245	0.12553	0.055754	0.148528	0.298541	0.755343	0.854744	1.1735	4.67136	0.010999	0.042696
74	308	316	312	SIADHDTRL	4.76631	0.178351	0.164864	0.199676	0.113807	0.305305	0.630758	1.03949	1.39542	2.10854	0.143912	0.148173	0.16488	0.19428	0.277894	0.757262	1.23202	1.58841	1.86428		0.018902	0.089551
75	317	326	321.5	NGLDKTVSDL	6.36944	0.317959	0.309747	0.331256	0.424211	0.871371	2.64532	3.39725	3.84242	4.53747	0.090808	0.088374	0.127751	0.386775	0.874124	2.8139	3.47189	3.8925	4.3746	4.41574	0.05476	0.046498
76	317	340	328.5	NGLDKTVSDLRKETRQGLAEQAAL	6.81696				9.42835	9.99795	11.9135	12.957	13.6685	14.0869				9.47924	9.98907		13.1564	13.6696	14.1631	14.078	0.065336	0.153083
77	327	337	332	RKETRQGLAEQ	2.82714	4.18072	4.40451	4.5437	4.77363	4.77995	4.78822	4.98135	5.03737	4.95998	4.3551	4.36835	4.61295	4.83767	4.7884	4.95372	5.00274	5.05154	5.08127	4.91835	0.031445	0.072799
78	327	340	333.5	RKETRQGLAEQAAL	4.81948	5.62622	6.09211	6.13967	6.40691	6.39964	6.61248	7.01448	6.8358	7.03543	5.78406	6.09236	6.21443	6.68698	6.56054	6.89262	6.93622	6.97995	7.01075	6.56083	0.066033	0.118392
79	327	341	334	RKETRQGLAEQAALS	4.50071	6.85191	7.22898	7.03551	7.44492	7.46241	7.5248	7.83428	7.92095	7.84496	6.98981	7.09567	6.97107	7.43313	7.39127	7.30282	7.73803	7.76723	7.74362	7.82069	0.017213	0.112534
80	327	343	335	RKETRQGLAEQAALSGL	6.26447	8.16211	8.34804	8.57152	8.86383	9.07383	9.0016	9.46955	9.49628	9.57721	8.19087	8.35995	8.60446	9.03126	8.90578	8.92627	9.39532	9.50982	9.41698	9.42531	0.018662	0.13232
81	338	350	344	AALSGLFQPYNVG	8.79302	6.2228	6.2791	6.26911	6.37014	6.44608	6.44647	6.81011	6.85438	6.82157	6.15616	6.24281	6.22355	6.5299	6.30045	6.60787	6.66465	6.78505	6.72744	6.51831	0.048376	0.12157
82	340	350	345	LSGLFQPYNVG	8.49769	4.79012	4.86637	4.80287	4.96702	5.01605	4.93045	5.29215	5.2483	5.2565	4.77242	4.81592	4.80695	5.01864	5.05149	5.07065	5.16615	5.22482	5.15919	5.06075	0.021704	0.092608
